# Highly multiplexed design of an allosteric transcription factor to sense novel ligands

**DOI:** 10.1101/2024.03.07.583947

**Authors:** Kyle K. Nishikawa, Jackie Chen, Justin F. Acheson, Svetlana V. Harbaugh, Phil Huss, Max Frenkel, Nathan Novy, Hailey R. Sieren, Ella C. Lodewyk, Daniel H. Lee, Jorge L. Chávez, Brian G. Fox, Srivatsan Raman

## Abstract

Allosteric transcription factors (aTF), widely used as biosensors, have proven challenging to design for detecting novel molecules because mutation of ligand-binding residues often disrupts allostery. We developed Sensor-seq, a high-throughput platform to design and identify aTF biosensors that bind to non-native ligands. We screened a library of 17,737 variants of the aTF TtgR, a regulator of a multidrug exporter, against six non-native ligands of diverse chemical structures – four derivatives of the cancer therapeutic tamoxifen, the antimalarial drug quinine, and the opiate analog naltrexone – as well as two native flavonoid ligands, naringenin and phloretin. Sensor-seq identified novel biosensors for each of these ligands with high dynamic range and diverse specificity profiles. The structure of a naltrexone-bound design showed shape-complementary methionine-aromatic interactions driving ligand specificity. To demonstrate practical utility, we developed cell-free detection systems for naltrexone and quinine. Sensor-seq enables rapid, scalable design of new biosensors, overcoming constraints of natural biosensors.
