## Supplementary material for "Highly multiplexed design of an allosteric transcription factor to sense novel ligands": supptables_fig3

### Sheet: S9. Hit% in each cluster
Cluster	FLC_4Hy	FLC_End	FLC_Ndes	FLC_Tam	FLC_Phlo	FLC_Nar	FLC_Quin	FLC_Nal
1	0.0306122	0.0544218	0.177721	0.181973	0.201531	0.142857	0.0365646	0.00510204
2	0.0441777	0.0868233	0.150919	0.171604	0.100868	0.163177	0.0852911	0.00663943
3	0.0405063	0.0772152	0.0924051	0.0962025	0.265823	0.207595	0.140506	0.00506329		Hit is defined as F-scores >=1.5
4	0.080847	0.126083	0.147257	0.0760346	0.251203	0.176131	0.0548604	0.0115496
5	0.0779137	0.10689	0.0998068	0.0740502	0.291693	0.311655	0.0534449	0.0103026
6	0.0833333	0.137789	0.172442	0.0874588	0.244224	0.249175	0.0231023	0.0148515
7	0.0242347	0.0395408	0.0752551	0.0382653	0.297194	0.253827	0.246173	0.00510204
8	0.0114401	0.0302826	0.06393	0.0565276	0.323688	0.345895	0.193809	0.0100942
9	0.00666667	0.00666667	0.00333333	0.01	0.18	0.21	0.0766667	0.01
10	0.0104167	0.0451389	0.0833333	0.0972222	0.434028	0.440972	0.0590278	0
11	0.0428571	0.0714286	0.0904762	0.052381	0.347619	0.195238	0.114286	0.00952381
12	0.0670732	0.0934959	0.158537	0.0833333	0.319106	0.197154	0.0223577	0.00406504
13	0.0629139	0.0927152	0.125828	0.0397351	0.284768	0.364238	0.0463576	0.00993377
14	0.0645161	0.11828	0.139785	0.0752688	0.408602	0.451613	0.0752688	0.0107527
15	0.0502513	0.0753769	0.110553	0.0753769	0.472362	0.341709	0.201005	0
16	0.0581395	0.104651	0.133075	0.0839793	0.431525	0.416021	0.100775	0.00387597
17	0.0904872	0.12529	0.111369	0.0719257	0.280742	0.24594	0.025522	0.00232019
18	0.100746	0.13806	0.108209	0.108209	0.358209	0.324627	0.0298507	0
19	0	0.0112994	0.0451977	0.0112994	0.242938	0.299435	0.107345	0.00564972
20	0.0516796	0.139535	0.180879	0.105943	0.24031	0.193798	0.0180879	0.00775194
21	0.0418251	0.125475	0.163498	0.0874525	0.288973	0.245247	0.0190114	0.0095057
22	0	0.0115385	0.0846154	0.0230769	0.323077	0.407692	0.0538462	0
23	0.0456621	0.0593607	0.109589	0.0365297	0.187215	0.278539	0.187215	0.0136986

### Sheet: S10. Avg. Cluster F-score
1	2.17706	2.31435	2.81084	2.65244	3.33944	2.94561	2.21067	1.82053
2	2.01627	2.15039	2.4807	2.22531	2.77468	2.88609	2.92268	2.40451
3	2.00335	2.07579	2.31318	2.04571	3.66179	2.99088	2.61035	2.2566
4	2.53056	3.0548	2.31706	1.97845	3.94351	3.742	2.62499	1.8817
5	2.13881	2.47422	2.12329	1.99178	3.88264	3.82065	2.07183	2.97851
6	2.76041	3.17057	2.24993	2.01515	3.76237	3.98328	2.21841	1.88096
7	2.01497	2.14183	1.95809	1.77681	3.49323	3.29169	4.60888	2.21814
8	1.79489	1.87434	2.09583	1.97458	3.42455	3.75061	3.30403	1.94634
9	1.95209	2.41166	2.59831	1.68235	2.72904	2.98384	3.06092	2.20179
10	2.10898	1.97498	1.91487	1.78878	3.2566	3.47445	1.6896
11	3.39531	3.31396	2.21112	2.03906	4.20732	3.15891	2.67967	1.77781
12	2.22429	2.62722	2.32926	2.18244	5.39556	4.26322	1.87569	1.65369
13	2.14629	2.54601	2.03155	1.75196	3.96741	4.7364	1.8627	1.73409
14	3.71188	4.09529	2.49735	1.86499	5.44908	6.25759	2.73476	1.50186
15	1.75089	2.03061	2.04328	2.25415	4.19643	3.52464	4.73306
16	2.00318	2.36325	2.02734	1.90994	3.98686	3.68728	3.00132	2.45959
17	3.18114	3.44435	2.37843	2.06387	5.07605	4.22562	2.37773	1.74649
18	2.38018	2.69333	2.44865	1.98152	4.82495	4.60537	1.9892
19		1.55054	1.69729	1.6078	3.1705	3.39018	3.10894	1.69992
20	2.0506	2.29306	2.17653	1.82779	3.34565	3.18199	4.82284	1.79994
21	2.90732	2.76988	2.2303	1.84628	5.52696	5.10984	2.91845	1.98157
22		1.67207	1.90888	1.79653	3.76598	3.95275	2.0981
23	2.731	3.68538	2.1996	1.88367	3.77963	3.99293	3.22254	1.64262
